# The stress-induced transcription factor ATF4 has multiple conserved retrocopies that can alter gene expression

**DOI:** 10.64898/2026.03.31.714484

**Authors:** Hans M. Dalton, Elizabeth M Brydon, Tiffany S. Chan, Katie Owings, Mandi Wild, Naomi J. Young, Clement Y. Chow

**Affiliations:** Department of Human Genetics, University of Utah School of Medicine, Salt Lake City, Utah, United States of America; Department of Molecular Biosciences, University of Kansas, Lawrence, Kansas, United States of America

## Abstract

The cell must defend against various stressors from internal and external sources that disrupt cell homeostasis. The integrated stress response (ISR) is a highly conserved pathway that helps restore this homeostasis through upregulating the transcription factor, ATF4. Despite its importance to cell health and human disease, *ATF4* has several duplications in humans that have never been studied. Here, we characterize three retroduplications (retrocopies) of *ATF4* in humans for the first time. Evolutionary analysis demonstrates that these retrocopies are present and intact in many primate species over the past 37 million years, including several independent copies. We also find evidence of positive selection among primates. Human ATF4 retrocopies show basal transcription in healthy, unstressed cells and can be upregulated by the ISR. When translated in human cells, ATF4 retrocopy proteins are regulated by the proteasome in the same way as the parent ATF4 protein. Remarkably, each retrocopy can also alter the expression of several canonical ATF4 target genes, demonstrating that they can impact ISR-ATF4 stress signaling. Overall, *ATF4* retrocopies are conserved, biologically functional, and should be considered in future studies of the ISR and ATF4.
