## Supplementary material for "The stress-induced transcription factor ATF4 has multiple conserved retrocopies that can alter gene expression": Supp_Table_1

### Sheet: ATF4P2
Species	Common Name	P2 Nucleotide	P2 Protein Small X	P2 Protein Long X	Genome Accessed	Accession or Genome Location
Homo sapiens	Human	AAGAATTAATGACGATTTTCTGCTCCGCCCGCCCACAGATGTAGTTTCCTCCGCACGTGCGCACCTTCCCTCCTCCCCGCCTGCAGGGTCCATGGCCTCCATGGCGTTTTAGGGGCAGCAGTGCCTGTGGCAGCCTTGGCCTTTGCAGCGGTGGCAGCAGCACCAGGCTCTGCAGTGGCATCCACCGGCGGCTTAAGCCGTAGCACTTCTCACAGCATTCAGCAGCAGCATTGCTGTAACCGACAAAGACACCTTCGAATTAAGCACATTCGTTGATTCCAGCAAAGCACTGCACCATGACCGAGATGAGCTTCCTGAGCAGCGAGGTGTTGGTGGGGGCTTGATGTCCCCCCTTGACCAGTCAGGTTTGGGGACTGAAGAAAGCCTAGGTCTCTTAGA…	MTEMSFLSSEVLVGA	MSPLDQSGLGTEESLGLLDDYLEVAKHFKPHGFSSDKAKADSSEWLAVDGLVSASNDGKEDAFFGTDWMLEKTDLKEFDFDALLGIDDLETMPDELLATLDDSCDLFAPLVQETIKEPPQSRRLLRSPPQMVNPICHLPESLTRPGCPLHLLATSSPFPRGPVLHSRLFL	Dec. 2013 (GRCh38/hg38)	ENSG00000273041
Pan troglodytes	Chimpanzee	AGAATTAATGACGATTTTCTGCTCTGCCCGCCCACAGATGTAGTTTCCTCCGCACGTGGGCTCCTTCCCTCCTCCCCGCCTGCAGGGTCCATGGCCACCATGGCGTTTTAGGGGCAGCAGTGCCTGTGGCAGCCTTGGCCTTTGCAGCGGTGGCAGCAGCACCAGGCTCTGCAGTGGCATCCACCGGCGGCTTAAGCCGTAGCACTTCTCACAGCATTCAGCAGCAGCATTGCTGTAACCGACAAAGACACCTTCGAATTAAGCACATTCGTTGATTCCAGCAAAGCACTGCACCATGACCGAGATGAGCTTCCTGAGCAGCGAGGTGTTGGTGGGGGCTTGATGTCCCCCCTTGACCAGTCAGGTTTGGGGACTGAAGAAAGCCTAGGTCTCTTAGAT…	MTEMSFLSSEVLVGA	MSPLDQSGLGTEESLGLLDDYLEVAKHFKPHGFSSDKAKADSSEWLAVDGLVSASNDGKEDAFFGTDWMLEETDLKEFDFDALLGIDDLETLPDELLATLDDSCDLFAPLVQETIKEPPQSRRLLRSAPPRW	Jan. 2018 (Clint_PTRv2/panTro6)	chrX:151536646-151538088
Pan paniscus	Bonobo	AAGAATTAATGACGATTTTCTGCTCTGCCCGCCCACAGATGTAGTTTCCTCCGCACGTGGGCTCCTTCCCTCCTCCCCGCCTGCAGGGTCCATGGCCACCATGGCGTTTTAGGGGCAGCAGTGCCTGTGGCAGCCTTGGCCTTTGCAGCGGTGGCAGCACCAGGCTCTGCAGTGGCATCCACCGGCGGCTTAAGCCGTAGCACTTCTCACAGCATTCAGCAGCAGCATTGCTGTAACCGACAAAGACACCTTCGAATTAAGCACATTCGTTGATTCCAGCAAAGCACTGCACCATGACCGAGATGAGCTTCCTGAGCAGCGAGGTGTTGGTGGGGGCTTGATGTCCCCCCTTGACCAGTCAGGTTTGGGGACTGAAGAAAGCCTAGGTCTCTTAGATGA…	N/A	MSPLDQSGLGTEESLGLLDDYLEVAKHFKPHGFSSDKAKADSSEWLAVDGLVSASNDGKEDAFFGTDWMLEKTDLKEFDFDALLGIDDLETLPDELLATLDDSCDLFAPLVQETIKEPPSPGDY	May 2020 (Mhudiblu_PPA_v0/panPan3)	chrX:144022002-144023479
Gorilla gorilla	Gorilla	AAGAATTAATGACGATTTTCTGCTCTGCCCGCCCACAGATGTAGTTTCCTCCGCACGTGCGCGCCTTCCCTCCTCCCCGCCTGCAGGGTCCATGGCCACCATGGCGTTTTAGGGGCAGCAGTGCCTGTGGCAGCCTTGCCTTTGCAGCGGTGGCAGCAGCACCAGGCTCTGCAGTGGCATCCACCGGCGGCTTAAGCCGTAGCACTTCTCACAGCATTCAGCAGCAGCATTGCCGTAACCGACAAAGACACCTTCGAATTAAGCACATTCGTTGATTCCAGCAAAGCACTGCACCATGACCGAGATGAGCTTCCTGAGCAGCGAGGTGTTGGTGGGGGCTTGATGTCCCCCCTTGACCAGTCAGGTTTGGGGACTGAAGAAAGCCTAGGTCTCTTAGAT…	MTEMSFLSSEVLVGA	MSPLDQSGLGTEESLGLLDDYLEVAKHFKPHGFSSDKAKADSSEWLAVDGWVSASNDGKEDAFFGTDWMLEKTDLKEFDFDALLV	Aug. 2019 (Kamilah_GGO_v0/gorGor6)	chrX:148083762-148085166
Pongo abelii	Orangutan	AGAATTAATGACGATTTTCTGCTCTGCTCGCCCACAGATGTAGTTTCCTCCGCATGTGTGCGTCTGCCCTCCTCCCCGCCTGCAGGGTCCATGGCCACCATGGTGTTTTAGGGGCAGCAGTGCCTGTGGCAGCCTTGGCCTTTGCAGCAGTGGCAGCAGCACCAGGCTCTGCAGTGGCACCCACTGGCAGCTTAAGCCATGCCACTTCTCACAGCATTCAGCAGCAGCAATGCTGTAACCGACAAAGACACCTTCGAATTAAGCACATTCCTTGATTCCAGCAAAGCACTGCACCATGACCGAGATGAGCTTCCTGAGCAGCGAGGTGTTGGTGGGGGCTTGTTGTCCCCCCTTGACCAGTCAGGTTTGGGGACTGAAGAAAGCCTAGGTCTCTTAGAT…	MTEMSFLSSEVLVGACCPPLTSQVWGLKKA	N/A	Jan. 2018 (Susie_PABv2/ponAbe3)	chrX:149753812-149755221
Chlorocebus sabaeu	Green monkey	AGAATTAATGACGATTTTCTGCTGTGCCCGCCCACACATGTAGTTTCCTCCGCACGTGCGTGCCTTCCCTCCTCCCGGCCTTCAGGGTCCGTGGCCACCATGGCGTATTAGGGGTAGCAGTGCCTGTGGCAGCATTGGTCTTTGCAGTGGTGGCAGCAGCACCAGGCTCTGCAGTGGCACCCACCGGCGGCTTAAGCCATGGCACTTCTCACAGCATTCAGCAGCAGCATTGCTGTAACTGACAAAGACACCTTCGAATTAAGCACATTCCTTGATTCCAGCAAAGCACTGCACCATGACCAGGATGAGCTTCCTGAGCAGTGAGGTGTTGGTGGGGGCTTGATGTCCCCCTTTGACCAGTCAGGTTTGGGGACTGAAGAAAGCCTAGGTCTCTTAGAT…	MTRMSFLSSEVLVGA	MSPFDQSGLGTEESLGLLDDYLEVARHFKPHGFSSNKAKADSSEWLPVDGLVSASNNGKEDAFFGTDWMLEKTDLKEFDFNALLGIDDLETMPDELLATLDDSCDLFVPLVQETNKEPPQMVNPNCHLPER	Mar. 2014 (Chlorocebus_sabeus 1.1/chlSab2)	chrX:128821295-128822723
Macaca fascicularis	Crab-eating macaque	AGAATTAATGACGATTTTCTGCTGTGCCCGCCCACACATGTAGTTTCCTCTGCACGTGCGTGCCTTCCCTCCTTCCGGCCTTCAGGGTCCATGGCCACCATGGCGTATTAGGGGTAGCAGTGCCTGTGGCAGCATTGGCCTTTGCAGTGGTGGCAGCAGCACCAGGCTCTGCAGTGGCACCCACCGGCGGCTTAAGCCATGGCACTTCTCACAGCATTCAGCAGCAGCATTGCTGTAACTGACAAAGACACCTTCGAATTAAGCACATTCCTTGATTCCAGCAAAGCACTGCACCATGACCAAGATGAGCTTCCTGAGCAGTGAGGTGTTGGTGGGGGCTTGATGTCCCCCTTTGACCAGTCAGGTTTGGGGACTGAAGAAAGCCTAGGTCTCTTAGAT…	MTKMSFLSSEVLVGA	MSPFDQSGLGTEESLGLLDDYLEVARHFKLHGFSSDKAKADSSEWLPVGGLVSASDNGKEDAFFGTDWMLEKTDLKEFDFNALLGIDDLETMPDELLATLDDSCDLFVPLVQETNKEPPQTVNPICHLPER	Jun. 2013 (Macaca_fascicularis_5.0/macFas5)	chrX:151480419-151481837
Macaca mulatta	Rhesus macaque	AGAATTAATGATGATTTTCTGCTGTGCCCGCCCACACATGTAGTTTCCTCCGCACATGCGTGCCTTCCCTCCTTCCGGCCTTCAGGGTCCATGGCCACCATGGCGTATTAGGGGTAGCAGTGCCTGTGGCAGCATTGGCCTTTGCAGTGGTGGCAGCAGCACCAGGCTCTGCAGTGGCACCCACCGGCGGCTTAAGCCATGGCACTTCTCACAGCATTCAGCAGCAGCATTGCTGTAACTGACAAAGACACCTTCGAATTAAGCACATTCCTTGATTCCAGCAAAGCACTGCACCATGACCAAGATGAGCTTCCTGAGCAGTGAGGTGTTGGTGGGGGCTTGATGTCCCCCTTTGACCAGTCAGGTTTGGGGACTGAAGAAAGCCTAGGTCTCTTAGAT…	MTKMSFLSSEVLVGA	MSPFDQSGLGTEESLGLLDDYLEVARHFKPHGFSSDKAKADSSEWLPVGGLVSASDNGKEDAFFGTDWMLEKTDLKEFDFNALLGIDDLETMPDELLATLDDSCDLFVPLVQETNKEPPQTVNPICHLPER	Feb. 2019 (Mmul_10/rheMac10)	chrX:150634419-150635837
Papio anubis	Baboon	AGAATTAATGACGATTTTCTGCTGTACCCGCCCACACATTTAGTTTCCTCCGCACGTGCGTGCCTTCCCTCCTTCCGGCCTTCAGGGTCCATGGCCACCATGGCGTATTAGGGGTAGCAGTGCCTGTGGCAGCATTGGCCTTTGCAGTGGTGGCAGCAGCACCAGGCTCTGCAGTGGCACCCACCGGCAGCTTAAGCCATGGCACTTCTCACAGCATTCAGCAGCAGCATTGCTGTAACTGACAAAGACACCTTCGAATTAAGCACATTCCTTGATTCCAGCAAAGCACTGCACCATGACCAAGATGAGCTTCCTGAGCAGTGAGGTGTTGGTGGGGGCTTGATGTCCCCCTTTGACCAGTCAGGTTTGGGGACTGAAGAAAGCCTAGGTCTCTTAGAT…	MTKMSFLSSEVLVGA	MSPFDQSGLGTEESLGLLDDYLEVARHFKPHGFSSDKAKADSSEWLPVDGLVSASDNGKEDAFFGTDWMLEKTDLKEFDFNALLGIDDLETMPDELLATLDDSCDLFVPLVQETNKEPPQTVNPICHLPER	Apr. 2017 (Pany_3.0/papAnu4)	chrX:142467255-142468682
Nasalis larvatus	Proboscis monkey	AGAATTAATGACGATTTTCTGCTGTGCCCACCCACACATGTAGTCTCCTCCGCACGTGCGTGCCTTCCCTCCTCCCGGCCTTCAGGGTCCATGGCCACCATGGCGTATTAGGGGTAGCAGTGCTGGGGCAGATTGGCCTTGGCAGTGGTGGCAGCAGCACCAGGCTCTGCAGTGGCACCCACCGGCGGCTTAAGCCATGGCACTTCTCACAGCATTCAGCAGCAGCATTGCTGTAACTGACAAAGACACCTTCAAATTAAGCACATTCCTTGATTCCAGCAAAGCACTGCACCATGACCAAGATGAGCTTCCTGAGCAGTGAGGCGTTGGTGGGGGCTTGATGTCCCCCTTTGACCAGTCAGGTTTGGGGACTGAGGAAAGCCTAGGTCTCTTAGATGA…	MTKMSFLSSEALVGA	MSPFDQSGLGTEESLGLLDDYLEVARHFKPHGFSSNKAKADSSEWLPVDGLVSASNNGKEDAFFETDWMLEKTDLKEFDFNALLGIDDLETMPDELLAMLDDSCDLFVPLVQETNKEPPQTVNSICHLPER	Nov. 2014 (Charlie1.0/nasLar1)	chrX:145127252-145128677
Rhinopithecus roxellana	Golden snub-nosed monkey	AGAATTAATGACGATTTTCTGCTGTCCCCACCCACACATGTAGTTTCCTCCACACGTGCGTGCCTTCCCTCCTCCCGGCCTTCAGGGTCCATGGCCACCATGGCGTATTAGGGGTAGCAGTGCCTGTGGCAGCATTGGCCTTGGCAGTGGTGGCAGCAGCACCAGGCTCTGCAGTGGCACCCACCGGCGGCTTAAGCCATGGCACTTCTCACAGCATTCAGCAGCAGCATTGCTGTAACTGACAAAGACACCTTCAAATTAAGCACATTCCTTGATTCCAGCAAAGCACTGCACCATGACCAAGATGAGCTTCCTGAGCAGTGAGGCGTTGGTGGGGGCTTGATGTCCCCCTTTGACCAGTCAGGTTTGGGGACTGAAGAAAGCCTAGGTCTCTTAGAT…	MTKMSFLSSEALVGA	MSPFDQSGLGTEESLGLLDVYLEVARHFKPHGFSSDKAKADSSEWLPVDGLVSASNNGKEDAFFGTDWMLEKTDLKEFDFNALLGIDDLETMPDELLATLDDSCDLFVPLVQETNKEPPQTVNSICHLPER	Oct. 2014 (Rrox_v1/rhiRox1)	KN296466v1:184676-186103
Short target-site duplications (TSDs) are in orange.

### Sheet: ATF4P1
Species	Common Name	P1 Nucleotide	P1 Protein Small X	P1 Protein Long X	Genome Accessed	Accession or Genome Location
Homo sapiens	Human	AGAATTAATGACGATTTTCTGCTCCGCCCGCCCACAGATGTAGTTTCCTCCGCACGTGCGCACCTTCCCTCCTCCCCGCCTGCAGGGTCCATGGCCTCCATGGCGTTTTAGGGGCAGCAGTGCCTGTGGCAGCCTTGGCCTTTGCAGCGGTGGCAGCAGCACCAGGCTCTGCAGTGGCATCCACCGGCGGCTTAAGCCGTAGCACTTCTCACAGCATTCAGCAGCAGCATTGCTGTAACCGACAAAGACACCTTCGAATTAAGCACATTCGTTGATTCCAGCAAAGCACTGCACCATGACCGAGATGAGCTTCCTGAGCAGCGAGGTGTTGGTGGGGGCTTGATGTCCCCCCTTGACCAGTCAGGTTTGGGGACTGAAGAAAGCCTAGGTCTCTTAGAT…	MTEMSFLSSEVLVGA	MSPLDQSGLGTEESLGLLDDYLEVAKHFKPHGFSSDKAKADSSEWLAVDGLVSASNDGKEDAFFGTDWMLEKTDLKEFDFDALLGIDDLETMPDELLATLDDSCDLFAPLVQETIKEPPQSRRLLRSPPQMVNPICHLPESLTRPGCPLHLLATSSPFPRGPVLHSRLFL	Dec. 2013 (GRCh38/hg38)	ENSG00000213338
Pan troglodytes	Chimpanzee	AGAATTAATGACGATTTTCTGCTCTGCCCGCCCACAGATGTAGTTTCCTCCGCACGTGGGCTCCTTCCCTCCTCCCCGCCTGCAGGGTCCATGGCCACCATGGCGTTTTAGGGGCAGCAGTGCCTGTGGCAGCCTTGGCCTTTGCAGCGGTGGCAGCAGCACCAGGCTCTGCAGTGGCATCCACCGGCGGCTTAAGCCGTAGCACTTCTCACAGCATTCAGCAGCAGCATTGCTGTAACCGACAAAGACACCTTCGAATTAAGCACATTCGTTGATTCCAGCAAAGCACTGCACCATGACCGAGATGAGCTTCCTGAGCAGCGAGGTGTTGGTGGGGGCTTGATGTCCCCCTTGACCAGTCAGGTTTGGGGACTGAAGAAAGCCTAGGTCTCTTAGATG…	MTEMSFLSSEVLVGA	MSPLTSQVWGLKKA	Jan. 2018 (Clint_PTRv2/panTro6)	chrX:151496835-151498275
Pan paniscus	Bonobo	AGAATTAATGACGATTTTCTGCTCTGCCCGCCACAGATGTAGTTTCCTCCGCACGTGGGCTCCTTCCCTCCTCCCCGCCTGCAGGGTCCATGGCCACCATGGCGTTTTAGGGGCAGCAGTGCCTGTGGCAGCCTTGGCCTTTGCAGCGGTGGCAGCAGCACCAGGCTCTGCAGTGGCATCCACCGCGGCTTAAGCCGTAGCACTTCTCACAGCATTCAGCAGCAGCATTGCTGTAACCGACAAAGACACCTTCGAATTAAGCACATTCGTTGATTCCAGCAAAGCACTGCACATGACCGAGATGGAGCTTCCTGAGCAGCGAGGTGTTGGTGGGGGCTTGATGTCCCCCCTTGACCAGTCAGTTTGGGGACTGAAGAAAGCCTAGGTCTCTTAGGATGA…	MTEMELPEQRGVGGGLMSPLDQSVWGLKKA	MSPLDQSVWGLKKA	May 2020 (Mhudiblu_PPA_v0/panPan3)	chrX:144097366-144098846
Gorilla gorilla	Gorilla	AGAATTAATGACGATTTTCTGCTCTGCCCGCCCACAGATGTAGTTTCCTCCGCACGTGCGCGCCTTCCCTCCTCCCCGCCTGCAGGGTCCATGGCCACCATGGCGTTTTAGGGGCAGCAGTGCCTGTGGCAGCCTTGGCCTTTGCAGCGGTGGCAGCAGCACCAGGCTCTGCAGTGGCATCCACCGGCGGCTTAAGCCGTAGCACTTCTCACAGCATTCAGCAGCAGCATTGCCGTAACCGACAAAGACACCTTCGAATTAAGCACATTCGTTGATTCCAGCAAAGCACTGCACCATGACCGAGATGAGCTTCCTGAGCAGCGAGGTGTTGGTGGGGGCTTGATGTCCCCCCTTGACCAGTCAGGTTTGGGGACTGAAGAAAGCCTAGGTCTCTTAGAT…	MTEMSFLSSEVLVGA	MSPLDQSGLGTEESLGLLDDYLEVAKHFKPHGFSSDKAKADSSEWLAVDGWVSASNDGKEDAFFGTDWMLEKTDLKEFDFDALLGIDDLETMPDELLATLDDSCDLFAPLVQETIKEPPQMVNPICHLPESLTRPGCPLHLLATSSPFPRGPVLHSRLFL	Aug. 2019 (Kamilah_GGO_v0/gorGor6)	chrUn_NW_022150734v1:33976-35388
Short target-site duplications (TSDs) are in orange.

### Sheet: ATF4P3
Species	Common Name	P3 Nucleotide	P3 Protein	Genome Accessed	Accession or Genome Location		Note
Homo sapiens	Human	ATATTATTTGGCATTTCTACTTTGCCTGCCCACAGATGTAGTTTTTTCCGCACGTGCACGCCTTCCCTCCTCCCCGCCCTCAGGGTCCACGGCCACCATGGCATATTAGGGGCAGCAGTGCCTGCGGCAGCATTGGCCTTTGCAGCGGCGGCAGCAGCACCAGGCTCTGCAGCGGCACCCCCCAGCGGCTTAAGCCATGGCGCTTCCCACGGCATTCAGCAGCAGCATTGCTGTAACCGACAAAGACACCTTCGAATTAAGCACATTACTCGATTCCAGCAAAGCACCGCAACATGACCGAAATGAGCTTCCTGAGCAACGAGGTGTTGGTGGGGGACTTGATGTCCCCCTTCGACCAGTCGGGTTTGGGGGCTGAAGAAAGCATAGGTCTCTTAGATG…	MTEMSFLSNEVLVGDLMSPFDQSGLGAEESIGLLDDYVEVAKHFKPHGFSSDKAKAGSSEWLTVDGLVSPSNNSKEDAFSGTHWMLEKMDLKEFDFGALLGIDDLETMPDDLLTTLDDTCNLFAPLVQETNKVPPQMVNPIGHLPESLTKPDQVAPFTFLQLLPLSPGVQSSTPDHSFSLELGSEVDITEEDRKPDSTAYVAMIPQCIKEEDTPSDNDSGICMSPESYLGSPQHSPSTRGSPNRSLPSPGVLCGSAHPKPYDPPGEKMVAAKVKGEKLDKKLKKMEQNKTAATRYRQKKRAEQEALTGECKELEKKNEALKERADSLAKEIQYLKDLIEEVRKARGKKRVP*	Dec. 2013 (GRCh38/hg38)	ENSG00000228218		Needed to reverse complement
Pan troglodytes	Chimpanzee	ATATTATTTGGCATTTCTACTTCACCTGCTCACAGATGTAGTTTTCTCCGCACGTGCACGCCTTCCCTCCTCCCCGCCCTCAGGGTCCACGGCCACCATGGCATATTAGGGGCAGCAGTGCCTGTGGCAGCATTGGCCTTTGCAGCGGCAGCAACAGCTCCAGGCTCTGCAGCGGCACCCCCCAGCGGCTTAAGCCATGGCACTTCTCACGGCATTCAGCAGCAGCATTGCTGTAACCGACAAAGACACCTTCGAATTAAGCACATTACTCGATTCCAGCAAAGCACCGCAACATGACCGAAATGAGCTTCCTGAGCAACGAGGTGTTGGTGGGGGACTTGATGTCCCCCTTCGACCAGTCAGGTTTGGGGGCTGAAGAAAGCCTAGGTCTCTTAGATG…	MTEMSFLSNEVLVGDLMSPFDQSGLGAEESLGLLDDYLEVAKHFKPHGFSSDKAKAGSSEWLAVDGLVSPSNNSKRDAFSGTHWMLEKMDLEEFDFGALLGIDDLETMPDDLLTTLDDTCNLFAPLVQETNKAPPQMVNPIGHLPESLTKPDQVAPFTFLQPLPLSPGVQSSTPDHSFSLELGSAVDITKGDRKPDSTAYVAMIPQCIKEEDTPSDNDSGICMSLESYLGSPQHSPSTRGSPNRSLPSPGVLCGSAHPKPYDPPGEKMVAAKVKGEKLDKKLKKMEQNKTAATRYRQKKRAEQEALTGECKELEKKNEALKERADSLAKEIQYLKDLIEEVRKARGKKRVP*	Jan. 2018 (Clint_PTRv2/panTro6)	chr17:69336897-69338318
Pan paniscus	Bonobo	ATATTATTTGGCATTTCTACTTCACCTGCTCACAGATGTAGTTTTCTCCGCACGTGCACGCCTTCCCTCCTCCCCGCCCTCAGGGTCCACGGCCACCATGGCATATTAGGGGCAGCAGTGCCTGTGGCAGCATTGGCCTTTGCAGCGGCAGCAACAGCTCCAGGCTCTGCAGCGGCACCCCCCAGCGGCTTAAGCCATGGCGCTTCTCACGGCATTTAGCAGCAGCATTGCTGTAACCGACAAAGACACCTTCGAATTAAGCACATTACTCGATTCCAGCAAAGCACCGCAACATGACTGAAATGAGCTTCCTGAGCAACGAGGTGTTGGTGGGGGACTTGATGTCCCCCTTCGACCAGTCGGGTTTGGGGGCTGAAGAAAGCCTAGGTCTCTTAGATG…	MTEMSFLSNEVLVGDLMSPFDQSGLGAEESLGLLDDYVEVAKRFKPHGFSSEKAKAGSSEWLAVDGLVSPSNNSKEDAFSGTHWMLEKRDLEEFDFGALLGIDDLETMLDDLLTTLDDTCNLFVSLVHETNKAPPQMVNPIGHLPESLTKPDQVAPFTFLQPLPLSPGVQSSTPDHSFSLELGSAVDITEGDRKPDSTAYVAMILQCIKEEDTPSDNDSGICMSPESYLGSPQHSPSTRGSPNRSLPSPGVPCGSAHPKPYDPPGEKMVAAKVKGEKLDKKLKKMEQNKTAATRYRQKKRAEQEALTGECKELEQKNEALKERADSLAKEIQYLKDLIEEVRKARGKKRVP*	May 2020 (Mhudiblu_PPA_v0/panPan3)	chr17:70173955-70175376
Gorilla gorilla	Gorilla	ATATTATTTGGCATTTCTACTTCGCCTGCCCACAGATGTAGTTTTCTCCGCACGTGCACGCCTTCCCTCCTCCCCGCCCTCAGGGTCCACGGCCACCATGGCATATCAGGGGCAGCAGTGCCTGCGGCAGCATTGGCCTTTGCAGCGGCGGCAGCAGCACCAGGCTCTGCAGCGGCACCCCCCCAGCGGCTTAAGCCATGTCGCTTCTCACGGCATTCAGCAGCAGCATTGCTGTAACCGACAAAGACACCTTCGAATTAAGCACATTACTCAATTCCAGCAAAGCACCGCAACATGACCGAAATGAGCTTCCTGAGCAACGAGGTGTTGGTGGGGGACTTGATGTCCCCCTTCAACCAGTCGGGTTTGGGGGCTGAAGAAAGCCTAGGTCTCTTAGAT…	MTEMSFLSNEVLVGDLMSPFNQSGLGAEESLGLLDDYLEVAKHFKPHGFSSDKAEAGSLEWLTVDGLVSPSNNSKEDAFSGTHWMLEKMDLKEFDFDALLGIDDLETMPDDLLTTLDDTCDLFAPLVQETNKAPPQMVNPIGHLPESLTKPDQVAPFTFLQPLPLSPGVQSSTPDHSFSLELGSEVDITKGDRKPDSTAYVAMIPQCIKKEDTPSDNDSGICMSPESYLGSPQHSPSTRGSPNRSLPSPGVPCASAHPKPYDPPGEKMVAAKVKGEKLDKKLKKMEQNKTAATRYCQKKRAEQEALTGECKELEKKSEALKERADSLAKEIQYLKDLIEEVRKARGKKRAP*	Aug. 2019 (Kamilah_GGO_v0/gorGor6)	chr5:6305444-6306866
Short target-site duplications (TSDs) are in orange.

### Sheet: ATF4P4
Species	Common Name	P4 Nucleotide	P4 Protein	Genome Accessed	Accession or Genome Location	Notes
Homo sapiens	Human	AGAAACTGTCCAACCGCATTTCTACTGCGCCCGCCCGCAGATGCAGTTTTCTCCGCACGTGCGCGCCTTCTCTCCTTCCCGCCCTCAGGGTCCACGGCCACCATGGCGTATCAGGGGCAGCAGTACCTGTGGCAGCATTGGCCTTTGCAGCGGCGGCAGCAGCACCAGGCTCTGCAGCGGCACCCCCCAGCGGCTTAAGCCATGGCGCTTCTCAGGGCATTCAGCAGCAGCGTTGCTGTAACCGACAAAGACACCTTCGAATTAAGCACATTCCTCGATTCCAGCAAAGCACCGCAACATGACCGAAATGAGCTTCCTGAGCAGCGAGGTATTGGTGGGGGACTTGATGTCCCCCTTCGACCAGTCGGGTTTGGGGGCTGAAGAAAGCCTAGGTCTCTT…	MTEMSFLSSEVLVGDLMSPFDQSGLGAEESLGLLDNYLEVAKHFKPHGFSRDKAKAGFSEWLAVDGLGSPSNNSKEDAFSGTDWMLEKMDLKEFVFDALLGIDNLETMPDELLTTLDDTCDLFAPLVQETNKETPRR*	Dec. 2013 (GRCh38/hg38)	ENSG00000256167
Pan troglodytes	Chimpanzee	AGAAACTGTCCAACCGCATTTCTACTGCGCCCGCCCGCAGATGCAGTTTTCTCCGCACGTGCGCGCCTTCTCTCCTTCCCGCCCTCAGGGTCCACGGCCATCCACGGCCACCATGGCGTATCAGGGGCAGCAGTGCCTGTGGCAGCATTGGCCTTTGCAGCGGCGGCAGCAGCACCAGGCTCTGCAGCGGCACCCCCCAGCGGCTTAAGCCATGGCGCTTCTCAGGGCATTCAGCAGCAGCGTTGCTGTAACCGACAAAGACACCTTTGAATTAAGCACATTCCTCGATTCCAGCAAAGCACCGCAACATGACCGAAATGAGCTTCCTGAGCAGCGAGGTGTTGGTGGGGGACTTGATGTCCCCCTTCGACCAGTCGGGTTTGGGGGCTGAAGAAAGCC…	MTEMSFLSSEVLVGDLMSPFDQSGLGAEESLGLLDNYLEVAKHFKPHGFSRDKAKAGSSEWLAVDGLGSPSNNSKEDAFSGTDRMLETMDLKEFVFDALLGIDDLETMPDDLLTTLDDTCDLFAPLVQETNKETPRR*	Jan. 2018 (Clint_PTRv2/panTro6)	chr11:109587335-109588806
Pan paniscus	Bonobo	AGAAACTGTCCAACCGCATTTCTACTGCGCCCGCCCGTAGATGCAGTTTTCTCCGCACGTGCGCGCCTTCTCTCCTTCCCGCCCTCAGGGTCCACGGCCATCCACGGCCACCATGGCGTATCAGGGGCAGCAGTGCCTGTGGCAGCATTGGCCTTTGCAGCGGCGGCAGCAGCACCAGGCTCTGCAGCGGCACCCCCCAGCGGCTTAAGCCATGGCGCTTCTCAGGGCATTCAGCAGCAGCGTTGCTGTAACCGACAAAGACACCTTTGAATTAAGCACATTCCTCGATTCCAGCAAAGCACCGCAACATGACCGAAATGAGCTTCCTGAGCAGCGAGGTGTTGGTGGGGGACTTGATGTCCCCCTTCGACCAGTCGGGTTTGGGGGCTGAAGAAAGCC…	MTEMSFLSSEVLVGDLMSPFDQSGLGAEESLGLLDNYLEVAKHFKPHGFSRDKAKAGSSEWLAVDGLGSPSNNSKEDDFSETDRMLETMDLKEFVFDALLGIDDLETMPDDLLTTLDDTCDLFAPLVQETNKETPKR*	May 2020 (Mhudiblu_PPA_v0/panPan3)	chr11:108668716-108670187
Gorilla gorilla	Gorilla	AGAAACTGTCCAACCGCATTTCTACTGCGCCCGCCCGCAGATGCAGTTTTCTCCGCACGTGCGCGCCTTCTCTCCTTCCCGCCCTCAGGGTCCACGGCCACCATGGCGTATCAGAGGCAGCAGTGCCTGTGGCAGCATTGGCCTTTGCAGCGGCACCCCCCAGCGGCTTAAGCCATGGCGCTTCTCAGGGCATTCAGCAGCAGCGTTGCTGTAACCGACAAAGACACCTTCGAATTAAGCACATTCCTCGATTCCAGCAAAGCACCGCAACATGACCGAAATGAGCTTCCTGAGCAGCGAGGTGTTGGTGGGGGACTTGATGTCCCCCTTCGACCAGTCGGGTTTGGGGGCTGAAGAAAGCCTAGGTCTCTTAGATAACTACCTGGAGGTGGCCAAGCA…	MTEMSFLSSEVLVGDLMSPFDQSGLGAEESLGLLDNYLEVAKHFKPHAFSRDKAKAGSSEWLAVDGLGSPSNNSKEDAFSGTDWMLEKMDLKEFVFDALLGIDDLETMPDDLLTTLDDTCDLFAPLVQETNKETPRW*	Aug. 2019 (Kamilah_GGO_v0/gorGor6)	chr11:96874370-96875809
Short target-site duplications (TSDs) are in orange.
Independent (non-syntenic) ATF4P4-like genes:
Pongo abelii	Orangutan	﻿CTAGAAACTGTCCAAGCGCATTTCTACTTCACCCACCCGCAGATGTAGTTTTCTCCGCACGTGCGCGCCTTCCCACCTCCCCGCCCTCAGGGTCCACGGCCACCATGGTGTATTAAGGGCAGCAGTGCCTGCGGCAGCATTGGCCTTTGCAGCGGTGGAAGCAGCACCAGGCTCTGCAGCGGCACCCCCCAGAGGCTTAAGCCATGGCGCTTCTCATGGCATTCAGCAGCAGCGTTACTGTAACCGACAAAGACACCTTCGAATTAAGCACATTCCTTGATTCCAGCAATGCACTGCAACATGACCGAAATGAGCTTCCTGAGCAGCGAGGTGTTGGTGGGGGACTTGATGTTCCCCTTCCAGCAGTCGGGTTTGGGGGCAGAAGGAAGCCTAGGTCT…	MTEMSFLSSEVLVGDLMFPFQQSGLGAEGSLGLLDDYLEVAQDFKPHGLSSDKAKAGSSQWLAVDGLGSPSNNSKEDAFSGTDWMLEKMDLKEFDFDALLGRDDLETMPDDLLTTLDDTCDLFAPLVQETNKEHPQTMNPTDHLPESLTKPY*	Jan. 2018 (Susie_PABv2/ponAbe3)	chr17:22,954,314-22,955,372
Nomascus leucogenys	Gibbon	﻿AAGAATTTATCCTTTTTGCATTTCTACTTCGCTCGCCCACGGATGTAGTTTTTTCCGCACGTGCGCGCCTTCCCTCCTCCCCGCCCTCAGGGTCCGCGGCCACCATGGCGTATTAGGGGCAGCAGTGCCTGCGGCAGCATTGGCCTTTGCAGCGGCGGCAGCAGCACCAGGCTCTGCAGCGGCACCCCCCAGCGGCTTAAGCCATGGCGCTTCTCACGGCATTCAGTAGCAGCGTTGCTGTAACCGACAAAGACACCTTCGAATTAAACACATTCCTCGATTCCAGCAAAGCACCGCAACATGACCGAAATGAGCTTCCTGAGCAGCGAGGTGTTGGTGGGGGACTTGATGTCCCCCTTCGACCAGTCGGGTTTGGGGGCTGAGGAAAGCCTAGGTCT…	MTEMSFLSSEVLVGDLMSPFDQSGLGAEESLGLLDDYLEVAKHFRPHGFSSDKAKAGSSEWLAVDGLVSPSNNSKEDAFSGTDWMLEKMDLKEFDFDALLGIDDLETMPDDLLTTLDDTCDLFDPLVQETNKEPPQTVNPIGHLPPRKFNKTQPGCPLHLLATSSPFPRSPVLHSRSFL	Oct. 2012 (GGSC Nleu3.0/nomLeu3)	chr22a:107,034,104-107,035,864	Intron (in red) is retained - may be a non-retrocopy duplication.

### Sheet: ATF4
Species	Common Name	Genome Accessed	Parent DNA	Parent cDNA	Accession or Genome Location
Homo sapiens	Human	hg38	CATTTCTACTTTGCCCGCCCACAGATGTAGTTTTCTCTGCGCGTGTGCGTTTTCCCTCCTCCCCGCCCTCAGGGTCCACGGCCACCATGGCGTATTAGGGGCAGCAGTGCCTGCGGCAGCATTGGCCTTTGCAGCGGCGGCAGCAGCACCAGGCTCTGCAGCGGCAACCCCCAGCGGCTTAAGCCATGGCGTGAGTACCGGGGCGGGTCGTCCAGCTGTGCTCCTGGGGCCGGCGCGGGTTTTGGATTGGTGGGGTGCGGCCTGGGGCCAGGGCGGTGCCGCCAAGGGGGAAGCGATTTAACGAGCGCCCGGGACGCGTGGTCTTTGCTTGGGTGTCCCCGAGACGCTCGCGTGCCTGGGATCGGGAAAGCGTAGTCGGGTGCCCGGACTGCTTCCCCA…	CATTTCTACTTTGCCCGCCCACAGATGTAGTTTTCTCTGCGCGTGTGCGTTTTCCCTCCTCCCCGCCCTCAGGGTCCACGGCCACCATGGCGTATTAGGGGCAGCAGTGCCTGCGGCAGCATTGGCCTTTGCAGCGGCGGCAGCAGCACCAGGCTCTGCAGCGGCAACCCCCAGCGGCTTAAGCCATGGCGCTTCTCACGGCATTCAGCAGCAGCGTTGCTGTAACCGACAAAGACACCTTCGAATTAAGCACATTCCTCGATTCCAGCAAAGCACCGCAACATGACCGAAATGAGCTTCCTGAGCAGCGAGGTGTTGGTGGGGGACTTGATGTCCCCCTTCGACCAGTCGGGTTTGGGGGCTGAAGAAAGCCTAGGTCTCTTAGATGATTACCTGGAG…	ENST00000674920.3
Pan troglodytes	Chimpanzee	panTro6	CATTTCTACTTTGCCTGCCCACAGATGTAGTTTTCCCTGCACGTGTGCGTTTTCCCTCCTCCCCGCCCTCAGGGTCCACGGCCACCATGGCGTATTAGGGGCAGCAGTGCCTGCGGCAGCATTGGCCTTTGCAGCGGCGGCAGCAGCACCAGGCTCTGCAGCGGCAACCCCCAGCGGCTTAAGCCATGGCGTGAGTACCGGGGCGGGTCGTCCAGCTGTGCTCCTGGGGCCGACGCGGGTTTTGGATTGGTGGGGTGCGGCCTGGGGCCAGGGCGGTGCCGCCAAGGGGGAAGCGATTTAACGAGCGCCCGGGACGCGTGGTCTTTGCTTGGGTGTCCCCGAGACGCTCGCGTGCCTGGGATCGGGAAAGCGCAGTCGGGTGCCCGGACTGCTTCCCCA…	CATTTCTACTTTGCCCGCCCACAGATGTAGTTTTCCCTGCACGTGTGCGTTTTCCCTCCTCCCCGCCCTCAGGGTCCACGGCCACCATGGCGTATTAGGGGCAGCAGTGCCTGCGGCAGCATTGGCCTTTGCAGCGGCGGCAGCAGCACCAGGCTCTGCAGCGGCAACCCCCAGCGGCTTAAGCCATGGCGCTTCTCACGGCATTCAGCAGCAGCGTTGCTGTAACCGACAAAGACACCTTCGAATTAAGCACATTCCTCGATTCCAGCAAAGCACCACAACATGACCGAAATGAGCTTCCTGAGCAGCGAGGTGTTGGTGGGGGACTTGATGTCCCCCTTCGACCAGTCGGGTTTGGGGGCTGAAGAAAGCCTAGGTCTCTTAGATGATTACCTGGAG…	NM_001252517
Pan paniscus	Bonobo	panPan3	AGGGCCGGCGGGCGGCCACTGCAGCCATTTCTACTTTGCCCGCCCACAGATGTAGTTTTCCCTGCACGTGTGCGTTTTCCCTCCTCCCCGCCCTCAGGGTCCACGGCCACCATGGCGTATTAGGGGCAGCAGTGCCTGCGGCAGCATTGGCCTTTGCAGCGGCGGCAGCAGCACCAGGCTCTGCAGCGGCAACCCCCAGCGGCTTAAGCCATGGCGTGAGTACCGGGGCGGGTCGTCCAGCTGTGCTCCTGGGGCCGGCGCGGGTTTTGGATTGGTGGGGTGCGGCCTGGGGCCAGGGCGGTGCCGCCAAGGGGGAAGCGATTTAACGAGCGCCCGGGACGCGTGGTCTTTGCTTGGGTGTCCCCGAGACGCTCGCTTGCCTGGGATCGGGAAAGCGCA…	AGGGCCGGCGGGCGGCCACTGCAGCCATTTCTACTTTGCCCGCCCACAGATGTAGTTTTCCCTGCACGTGTGCGTTTTCCCTCCTCCCCGCCCTCAGGGTCCACGGCCACCATGGCGTATTAGGGGCAGCAGTGCCTGCGGCAGCATTGGCCTTTGCAGCGGCGGCAGCAGCACCAGGCTCTGCAGCGGCAACCCCCAGCGGCTTAAGCCATGGCGCTTCTCACGGCATTCAGCAGCAGCGTTGCTGTAACCGACAAAGACACCTTCGAATTAAGCACATTCCTCGATTCCAGCAAAGCACCGCAACATGACCGAAATGAGCTTCCTGAGCAGCGAGGTGTTGGTGGGGGACTTGATGTCCCCCTTCGACCAGTCGGGTTTGGGGGCTGAAGAAAGCCT…	XM_034949064.1
Gorilla gorilla	Gorilla	gorGor6	CCCGCCCACTGCGCTGACACCGGAAGCGAGGCGTGTCTGGGAGATCACTCCGCGCTCCGGCGGCGAAGGAAAGAACGGACTCTGATCATAGAAGCCTAGTAAAGTAGTACACCTCTCTCCTTTCGTGAGGCCATAAGAACAAACTCCTTTTCTCGTCACAGCTACGCCCTGGGCATAAACGGTTGGGGCGTCAAAGGGAGGGAGGGAAGGGAGCGGGCGGGAGGAGACGGTCACGTGGTCGCGGCGGAAGGATGCGTCTGTGCTGCGTCCCCATAGAGGCGAAGTCTATAAAGGGCCGGCGGGCGGCCACTGCAGCCATTTCTACTTTGCCCGCCCACAGATGTAGTTTTCTCTGCAAGTGTGCGTTTTCCCTCCTCCCCGCCCTCAGGGTCCACGGCC…	CCCGCCCACTGCGCTGACACCGGAAGCGAGGCGTGTCTGGGAGATCACTCCGCGCTCCGGCGGCGAAGGAAAGAACGGACTCTGATCATAGAAGCCTAGTAAAGTAGTACACCTCTCTCCTTTCGTGAGGCCATAAGAACAAACTCCTTTTCTCGTCACAGCTACGCCCTGGGCATAAACGGTTGGGGCGTCAAAGGGAGGGAGGGAAGGGAGCGGGCGGGAGGAGACGGTCACGTGGTCGCGGCGGAAGGATGCGTCTGTGCTGCGTCCCCATAGAGGCGAAGTCTATAAAGGGCCGGCGGGCGGCCACTGCAGCCATTTCTACTTTGCCCGCCCACAGATGTAGTTTTCTCTGCAAGTGTGCGTTTTCCCTCCTCCCCGCCCTCAGGGTCCACGGCC…	XM_019018301.2
Pongo abelii	Orangutan	ponAbe3	CCCGCCCACTGCGCCGACACTGGAAGCGAGGCGTGTCTGGGAGATCACTCCGCGCTCCAGCGGCGAAGGAAAGAACGGACTCTGATCATGGAAGCCTAGTAAAGTAGTACACCTCTCTCCTTTCGTGAGGCCTAAGAAGAAACTCCTTTTCTCGTCACAGCTACGCCCTGGGCATAAACGGTTGGGGCGTCAAAGGGAGGGAAGGGAGCGGGCGGGAGGAGACGGTCACGTGGCCGCGGCGGAAGGATGCGTCTGTGCTGCGTCTCCATAGGGACGGTCTATAAAGGGCCGGCGGGCGGCATCTGCGGCCATTTCTACTTCACCCGCCCACAGATGTAGTTTTTTCCCCACGTGCGCGCTTTCCCTCCTCCCCGCCCTCAGGGTCCACGGCCACCATGG…	CCCGCCCACTGCGCCGACACTGGAAGCGAGGCGTGTCTGGGAGATCACTCCGCGCTCCAGCGGCGAAGGAAAGAACGGACTCTGATCATGGAAGCCTAGTAAAGTAGTACACCTCTCTCCTTTCGTGAGGCCTAAGAAGAAACTCCTTTTCTCGTCACAGCTACGCCCTGGGCATAAACGGTTGGGGCGTCAAAGGGAGGGAAGGGAGCGGGCGGGAGGAGACGGTCACGTGGCCGCGGCGGAAGGATGCGTCTGTGCTGCGTCTCCATAGGGACGGTCTATAAAGGGCCGGCGGGCGGCATCTGCGGCCATTTCTACTTCACCCGCCCACAGATGTAGTTTTTTCCCCACGTGCGCGCTTTCCCTCCTCCCCGCCCTCAGGGTCCACGGCCACCATGG…	XM_009234396.2
Nomascus leucogenys	Gibbon	nomLeu3	CATTTCTACTTCGCTCGCCCACGGATGTAGTTTTTTCCTCACGTGCGCGCCTTCCCTCCTCCCCGCCCTCAGGGTCCACGGCCACCATGGCGTATTAGGGGCAGCAGTGCCTGCGGCAGCATTGGCCTTTGCAGCGGCGGCAGCAGCACCAGGCTCTGCAGCGGCACCCCCCAGCGGCTTAAGCCATGGCGTGAGTACCGGGGCGGGTCGTCCAGCTGTGCTCCTTGGGCCGGCGCGGGTTTTGGATTCGTGGGGTGCGGGGTGCGGCCTGCGGCCGGGGCGGTGCCGCCAAGGGGGAAGCGATTTTACGAGCGCCCGGGACGCGTGGTCTTTGCTTGGGTGTCCCCGTGACCGGATCGGGAAAGCGCAGTCGGGTGCCAGGACTGCTTCCCCAGGGGT…	CATTTCTACTTCGCTCGCCCACGGATGTAGTTTTTTCCTCACGTGCGCGCCTTCCCTCCTCCCCGCCCTCAGGGTCCACGGCCACCATGGCGTATTAGGGGCAGCAGTGCCTGCGGCAGCATTGGCCTTTGCAGCGGCGGCAGCAGCACCAGGCTCTGCAGCGGCACCCCCCAGCGGCTTAAGCCATGGCGCTTTTCACGGCATTCAGCAGCAGCGTTGCTGTAACCGACAAAGACACCTTCGAATTAAACACATTCCTCGATTCCAGCAAAGCACCGCAACATGACCGAAATGAGCTTCCTGAGCAGCGAGGTGTTGGTGGGGGACTTGATGTCCCCCTTCGACCAGTCGGGTTTGGGGGCTGAGGAAAGCCTAGGTCTCTTAGATGACTACCTGGAG…	XM_012507705.1
Chlorocebus sabaeu	Green monkey	chlSab2	CTGCGGCCATTTCTATTTCGTCCGCCCACAGATGTAGTTTTGTTCGCACGTGCGCGCCTTACCTCCTCCCCGCCCGCAGGGTCCACGGCCACCATGGCGTATTAGGGGCAGCAGTGCCTGCGGCAGCATTGGCCTTTGCAGCGGCGGCAGCAGCACCAGGCTCTGCAGCGGCACCCCCCCCCAGCGGCTTAAGCCATGGCGTGAGTACCAGGGCGGGTCGTCCAGCTGTGCTCCCTGGGGCGGCGCAGGTTTTGGGTTGGCAGGGTGCGGCCTGGGGCCGGGGCGGTGCCGCCAAGGAGGAAGCGATTTTACGAGCGCCCGGGACGCGTGGTCTTTGCTTGGGTGTCCCCGAGACGCTCGCGTGCCCGGGATCGGGAAGGCGCATTCGGGTGCCAGGAC…	CTGCGGCCATTTCTATTTCGTCCGCCCACAGATGTAGTTTTGTTCGCACGTGCGCGCCTTACCTCCTCCCCGCCCGCAGGGTCCACGGCCACCATGGCGTATTAGGGGCAGCAGTGCCTGCGGCAGCATTGGCCTTTGCAGCGGCGGCAGCAGCACCAGGCTCTGCAGCGGCACCCCCCCCCAGCGGCTTAAGCCATGGCGCTTCTCACGGCATTCAGCAGCAGCGTTGCTGTAACCGACAAAGACATCTTCGAATTAAGCACATTCCTCGATTCCAGCAAAGCACCGCAACATGACCGAAATGAGCTTCCTGAGCAGCGAGGTGTTGGTGGGGGACTTGATGTCCCCCTTCGACCAGTCGGGTTTGGGGGCTGAAGAAAGCCTAGGTCTCTTAGATGA…	XM_007975841.1
Macaca fascicularis	Crab-eating macaque	macFas5	ACTCAGCTGGCCTTTGGGTGTAGGTGGGCAGGCCCGAGGCGCCCTCTCGAGACCCCTTCAACCTCCCGGGGGCAGCAACACCGTGTCGGCTATGAATGGCGTCTCTGGAAAACTCAGGCTTGGAACAGGTAACCCCCCGGTTTCCGCAGGCCAGAAATCAGCCCCCGCAACCGAAGGACGCGCAGGCTGGGAGTGGCGGCGGGGCCGCCAGTGGCGGACCTCCACTGAGGGCGGCGGGACCCGACCGCAGGGGCTGGGCCCTGAGGCCACTATGGGGTGCGCTAGGCTAAGGTCTCCTGGGGGCAGGAGCCAGTGCGATTGTAGCTGGCCAGCAGGCTGGCCGGCCTGAGGCCTGGCAGAGACCCGAGACCCCGACCCTTACCACGCGGACTCCGTGAT…	ACTCAGCTGGCCTTTGGGTGTAGGTGGGCAGGCCCGAGGCGCCCTCTCGAGACCCCTTCAACCTCCCGGGGGCAGCAACACCGTGTCGGCTATGAATGGCGTCTCTGGAAAACTCAGGCTTGGAACAGGTAACCCCCCGGTTTCCGCAGGCCAGAAATCAGCCCCCGCAACCGAAGGACGCGCAGGCTGGGAGTGGCGGCGGGGCCGCCAGTGGCGGACCTCCACTGAGGGCGGCGGGACCCGACCGCAGGGGCTGGGCCCTGAGGCCACTATGGGGTGCGCTAGGCTAAGGTCTCCTGGGGGCAGGAGCCAGTGCGATTGTAGCTGGCCAGCAGGCTGGCCGGCCTGAGGCCTGGCAGAGACCCGAGACCCCGACCCTTACCACGCGGACTCCGTGAT…	XM_005567221.2
Macaca mulatta	Rhesus macaque	rheMac10	TCCAGCTGTGCTCCCTGGGCCGGCGCAGGTTTTGGGTTGGTGGGGTGCGGCCTGGGGCCGGGGCGGTGCCGCCAAGGAGGAAGCGATTTTACGAGCGCCCGGGACGCGTGGTCTTTGCTTGGGTGTCCCCGAGACGCTCGCGTGCCCGGGATCGGGAAGGCGCATTCTGGTGCCAGGACTGCTTCCACAGGGGCCCTGCCGCCCTCGGACCCCGAGTCCCCCAAGGGTCCCAGGGGTCTCGGCTTTCCCCCCCGCGAAACGTGGCAAGAACCAAGATGGCGGCGGCAGGGCGGCGCCGCGGGCGTGAGTCAAGGGCGGGCGGTGGGCGGGGCGCGGCCGCCCTGGCCGTATTTGGACGCGGGGACGGAGCGCCTTCCTCTTGGTGGCCGGTGGAAGAAT…	GGATGTGAGGTGTCTGCTCAGGAGTTCTCCAGCTGTGCTCCCTGGGCCGGCGCAGGTTTTGGGTTGGTGGGGTGCGGCCTGGGGCCGGGGCGGTGCCGCCAAGGAGGAAGCGATTTTACGAGCGCCCGGGACGCGTGGTCTTTGCTTGGGTGTCCCCGAGACGCTCGCGTGCCCGGGATCGGGAAGGCGCATTCTGGTGCCAGGACTGCTTCCACAGGGGCCCTGCCGCCCTCGGACCCCGAGTCCCCCAAGGGTCCCAGGGGTCTCGGCTTTCCCCCCCGCGAAACGTGGCAAGAACCAAGATGGCGGCGGCAGGGCGGCGCCGCGGGCGTGAGTCAAGGGCGGGCGGTGGGCGGGGCGCGGCCGCCCTGGCCGTATTTGGACGCGGGGACGGAGCGC…	NM_001266632.2
Papio anubis	Baboon	papAnu4	GTGGCCCGGTGAAATGGAGGCGGAAACTCAGTTTCCACCTTCACAGGGCCTGACTGGAGGGGGCTGAGGACGATGCGGAGGTTTCCTGTATTAAAACAGACTACCCCCCGCTTCCCAACGCACAACCCCGAGCAAGTGGCCGTGGGTTCCCAAGCGCCTCTCCTCCCAGGGCCATGGGCATGACCACTGAAAAGCGGGTTAGGCCGGGGAGTTCAGAACCCGGAGTGAATCGAAACTACCCCAGGTAGATGGCAGCGAAGAAAATTCTGTTCTTAGGGGAACGCAATCTTCGGACACCAGAAGTTCCCCTATGATGCTATTCTGTGGCAGCCTCGCACTTGAGCCGGATGAGAATTGTAAAAACCCAGGTTGGGCGACAGGACGGCGCGTCTTCCCCGC…	GTGGCCCGGTGAAATGGAGGCGGAAACTCAGTTTCCACCTTCACAGGGCCTGACTGGAGGGGGCTGAGGACGATGCGGAGGTTTCCTGTATTAAAACAGACTACCCCCCGCTTCCCAACGCACAACCCCGAGCAAGTGGCCGTGGGTTCCCAAGCGCCTCTCCTCCCAGGGCCATGGGCATGACCACTGAAAAGCGGGTTAGGCCGGGGAGTTCAGAACCCGGAGTGAATCGAAACTACCCCAGGTAGATGGCAGCGAAGAAAATTCTGTTCTTAGGGGAACGCAATCTTCGGACACCAGAAGTTCCCCTATGATGCTATTCTGTGGCAGCCTCGCACTTGAGCCGGATGAGAATTGTAAAAACCCAGGTTGGGCGACAGGACGGCGCGTCTTCCCCGC…	XM_009217323.2
Rhinopithecus roxellana	Golden snub-nosed monkey	rhiRox1	TCACGTGGCGTGGCGGAAGGATGCGTCTGTGCTGCGTCCCCGTAGAGACGAAGTCTATAAAGGGCCAGCGGGCAGCCGCTGCAGCCATTTCTATTTCATCCGCCCACAGATGTAGTTTCTTTCGCACGTGGGCGCCTTCCCTCCTCCCCGCCCGCAGGGTCTACGGCCACCATGGCGTATTAGGGGCAGCAGTGCCTGCGGCAGCATTGGCCTTTGCAGCGGCGGCAGCAGCACCAGGCTCTGCAGCGGCACCACCCCCAGCGGCTTAAGCCATGGCGTGAGTACCAGGGCGGGTCGTCCAGCTGTGCTCCCTGGGCCGGCGCAGGTTTTGGGTTGGTGGGGTGCGATCTGGGGCCGGGGCGGTGCCGCCAAGCAGGAAGCGATTTTACGAGCGCCTGG…	TCACGTGGCGTGGCGGAAGGATGCGTCTGTGCTGCGTCCCCGTAGAGACGAAGTCTATAAAGGGCCAGCGGGCAGCCGCTGCAGCCATTTCTATTTCATCCGCCCACAGATGTAGTTTCTTTCGCACGTGGGCGCCTTCCCTCCTCCCCGCCCGCAGGGTCTACGGCCACCATGGCGTATTAGGGGCAGCAGTGCCTGCGGCAGCATTGGCCTTTGCAGCGGCGGCAGCAGCACCAGGCTCTGCAGCGGCACCACCCCCAGCGGCTTAAGCCATGGCGCTTCTCACGGCATTCAGCAGCAGCGTTGCTGTAACCGACAAAGACATCTTCGAATTAAGCACATTCCTCGATTCCAGCAAAGCACCGCAACATGACCGAAATGAGCTTCCTGAGCAGCGAG…	XM_010389282.1

### Sheet: Other Ape retrocopies
Species	Common Name	Nucleotide	Protein	Protein 2 (if applicable)	Genome Accessed	Accession or Genome Location	Notes
Pan paniscus	Bonobo	AAGAATTAATGACGATTTTCTGCTCTGCCCGCCCACAGATGTAGTTTCCTCCGCACGTGGGCTCCTTCCCTCCTCCCCGCCTGCAGGGTCCATGGCCACCATGGCGTTTTAGGGGCAGCAGTGCCTGTGGCAGCCTTGGCCTTTGCAGCGGTGGCAGCAGCACCAGGCTCTGCAGTGGCATCCACCGGCGGCTTAAGCCGTAGCACTTCTCACAGCATTCAGCAGCAGCATTGCTGTAACCGACAAAGACACCTTCGAATTAAGCACATTCGTTGATTCCAGCAAAGCACTGCACCATGACCGAGATGAGCTTCCTGAGCAGCGAGGTGTTGGTGGGGGCTTGATGTCCCCCCTTGACCAGTCAGGTTTGGGGACTGAAGAAAGCCTAGGTCTCTTAGA…	MTEMSFLSSEVLVGA	MSPLDQSGLGTEESLGLLDDYLEVAKHFKPHGFSSDKAKADSSEWLAVDGLVSASNDGKEDAFFGTDWMLEKTDLKEFDFDALLGIDDLETLPDELLATLDDSCDLFAP	May 2020 (Mhudiblu_PPA_v0/panPan3)	chrX:144055663-144057142
Pongo abelii	Orangutan	﻿AAGATTTTGTCAATTTTCTACTTCGCCCGCCCACAGACGTAGTTTCCTCCGCACGTGCGCACCTTCCCTCCTCCCCACCCGCAGGGTCCACGGCCACCATGGCGTATTAGGAGCAGCAGTGCCTGCGGCAGCATTGGCCTTTGCAGCGGCGGCAGCAGCACCAAGCTCTGCAGCGGCACCCCCGCAGCGGCTTAAGCCATGGCGCTTCTCACGGCATTCACCAGCAGCGTTGCTATAACCGACAAAGGCACCTTCGAATTAAGCACATTTCTCGATTCCAGCAAAGCACCGCAACATGACCGAAATGAGCTTCCTGAGCAGCAAGGTGTTGGTGGGGGACTTGATGTCACTCTTCGACTAGTCAGGTTTGGGGGCTGAAGAAAGCCTAGGTCTCTTAG…	MTEMSFLSSKVLVGDLMSLFD	MLEKMDLKEFDFDALLGIDDLETMPDDLLTMLDDTCDLFAPLVQETNKEPPADGEPNWPSPRKFNKTRPGCPLHLLATSSPFPRGPVFHSRSFL	Jan. 2018 (Susie_PABv2/ponAbe3)	chr2a:33745169-33746619	Degraded TDS
Pongo abelii	Orangutan	AAAAATTACTTCCACCTTGGTCAGTCCCTCCAACAACAGCAAGGAGGATGCCTTCTCCGGGACAGATTGGATGTTGGAGAAAATGGATTTGAAGGAGTTCGACTTTGATGCCCTGTTGGGTATAGATGACCTGGAAACCATGCCAGATGACCTTTTGACCACGTTGGATGACACCTGTGATCTCTTTGCCCCTCTAGTCCAGGAGACTAATAAGGAGCCCCCCCAGACGGTGAACCCAATGGGCCATCTCCCAGAAAGTTTAACAAAACCTGACCAGGTTGCCCCCTTCACCTTCTTGCAACCTCTTCCCCTTTCCCCAGGGGTCCTGTCCTCCACTCCAGATCATTCCTTTCGTTTAGAACTGGGCAGTGAAGTGGATATCACTGAAGGAGATAGGAG…	MLEKMDLKEFDFDALLGIDDLETMPDDLLTTLDDTCDLFAPLVQETNKEPPQTVNPMGHLPESLTKPDQVAPFTFLQPLPLSPGVLSSTPDHSFRLELGSEVDITEGDRRPDSTAYIAMIPQCKKEEDTPSDNDSGICMSPESYLGSPQHSPSTRGSPNRSLPSPGVLCGSACPKPYDPPGEKMVAAKVKGEKLDKKLKKMEQNKTAATRYSKKKRAEQEALTGECKELEKKNEALKERADSLAKEIQYPKDLIEEVRKARGKKRVP	N/A	Jan. 2018 (Susie_PABv2/ponAbe3)	chr15:73040381-73041382	Ex3 retrocopy only, truncated at nucleotide level
Pongo abelii	Orangutan	﻿TGTTGGGTATAGATGACCTGGAAACCATGCCAGATGACCTTTTGACCACGTTGGATGACACTTGTGATCTCTTTGCCCCCGTAGTCCAGGAGACTAATAAGGAGCACCCCCAGACAGTGAACCCAATTGACCATCTCCCAGAAAGTTTAACAAAACCTGACCAGGTTGCCCCCTTCACCTTCTTGCAACCTCTTCCACTTTCCCCAGGGGTCCTGTCCTCCACTCCAGATGATTCCTTTAGTTTAGAGCTGGGCAGTGAAGTGGATATCACTGAAGGAGATAGGAAGCCAGACTCCACTGCTTACGTTGCCATGATCCCTCAGTGCATAAAGGAGGAAGACACCCATTCAGATAATGATAGTGGCATCTGTATGAGCCAAGAGTCCTATCTAGGGTCT…	MPDDLLTTLDDTCDLFAPVVQETNKEHPQTVNPIDHLPESLTKPDQVAPFTFLQPLPLSPGVLSSTPDDSFSLELGSEVDITEGDRKPDSTAYVAMIPQCIKEEDTHSDNDSGICMSQESYLGSPQHSPSTRGSPNRSLPSPGVP	MVKMVAAKVKGEKLEKKLKKMEQNKTAATRYHQKKRVEQEALTGECKELEKKNEALKERADSLAKEIQCLKDLIEEVHKARGKKRVP	Jan. 2018 (Susie_PABv2/ponAbe3)	chr17:23989896-23990834	duplication of other Chr.17 retrocopy (contains its TDS in middle of gene), Ex3 retrocopy only, truncated at nucleotide level
Short target-site duplications (TSDs) are in orange.
