## Supplementary material for "The stress-induced transcription factor ATF4 has multiple conserved retrocopies that can alter gene expression": Supp_Table_2

### Sheet: Sheet1
ATF4_14MYA_ancestral_reconstruction_(ATF4P3/P4)		ATF4_37.5MYA_ancestral_reconstruction_(ATF4P1/P2)
CATTTCTACTTTGCCCGCCCACAGATGTAGTTTTCTCTGCACGTGTGCGTTTTCCCTCCTCCCCGCCCTCAGGGTCCACGGCCACCATGGCGTATTAGGGGCAGCAGTGCCTGCGGCAGCATTGGCCTTTGCAGCGGCGGCAGCAGCACCAGGCTCTGCAGCGGCAACCCCCAGCGGCTTAAGCCATGGCGTGAGTACCGGGGCGGGTCGTCCAGCTGTGCTCCTGGGGCCGGCGCGGGTTTTGGATTGGTGGGGTGCGGCCTGGGGCCAGGGCGGTGCCGCCAAGGGGGAAGCGATTTAACGAGCGCCCGGGACGCGTGGTCTTTGCTTGGGTGTCCCCGAGACGCTCGCGTGCCTGGGATCGGGAAAGCGCAGTCGGGTGCCCGGACTGCTTCCCCA…		CATTTCTACTTCGCCCGCCCACAGATGTAGTTTTTCCGCACGTGTGCGCCTTCCCTCCTCCCCGCCCTCAGGGTCCACGGCCACCATGGCGTATTAGGGGCAGCAGTGCCTGCGGCAGCATTGGCCTTTGCAGCGGCGGCAGCAGCACCAGGCTCTGCAGCGGCACCCCCCAGCGGCTTAAGCCATGGCGTGAGTACCGGGGCGGGTCGTCCAGCTGTGCTCCTTGGGCCGGCGCGGTTTTGGATTGGTGGGGTGCGGCCTGGGGCCGGGGCGGTGCCGCCAAGGGGGAAGCGATTTTACGAGCGCCCGGGACGCGTGGTCTTTGCTTGGGTGTCCCCGAGACGCTCGCGTGCCCGGGATCGGGAAAGCGCATCGGGTGCCAGGACTGCTTCCCAGGGG…
