## Supplementary material for "The stress-induced transcription factor ATF4 has multiple conserved retrocopies that can alter gene expression": Supp_Table_3

### Sheet: Sheet2
Alt. gene	Common name	Species Name	Taxonomy number	Assembly ID	Query (ATF4 endogenous to self or closest species)	BLAT hits scoring at least 100 other than itself	Retrocopy? (Yes/No/Possible/Insufficient data)	Comment
	Human	Homo sapiens	9606	hg38	NM_182810.3	chr17	Yes	no introns
						chr11	Yes	PolyA tail, no introns
						chrX	Yes	PolyA tail, no introns
						chrX	Yes	PolyA tail, no introns
	Chimp	Pan troglodytes	9598	panTro6	NM_001252517.1	chr17	Yes	no introns
						chr11	Yes	PolyA tail, no introns
						chrX	Yes	PolyA tail, no introns
						chrX	Yes	PolyA tail, no introns
	Bonobo	Pan paniscus	9597	panPan3	XM_034949064.1	chr17	Yes	no introns
						chr11	Yes	PolyA tail, no introns
						chrX	Yes	PolyA tail, no introns
						chrX	Yes	PolyA tail, no introns
						chrX	Yes	PolyA tail, no introns
	Gorilla	Gorilla gorilla gorilla	9595	gorGor6	XM_019018301.4	chr5	Yes	no introns
						chr11	Yes	PolyA tail, no introns
						chrUn_NW_022150734v1	Yes	PolyA tail, no introns
						chrX	Yes	PolyA tail, no introns
	Orangutan	Pongo pygmaeus abelii	9601	ponAbe3	XM_009234396.4	chr2A	Yes	PolyA tail, no introns
						chr17	Yes	PolyA tail, no introns
						chrX	Yes	PolyA tail, no introns
						chr15	Yes	PolyA tail, no introns
						chr17	Yes	Likely duplication of Chr17 retrocopy
	Gibbon	Nomascus leucogenys	61853	nomLeu3	XM_003264776.3	chr22a	Yes	PolyA tail, 2 exons
						chrX_GL398156_2_random	Yes	PolyA tail, no introns
	Green monkey	Chlorocebus sabaeus	60711	chlSab2	XM_007975841.2	chrX	Yes	PolyA tail, no introns
	Crab-eating macaque	Macaca fascicularis	9541	macFas5	XM_005567221.4	chrX	Yes	PolyA tail, no introns
	Rhesus macaque	Macaca mulatta	9544	rheMac10	NM_001266632.2	chrX	Yes	PolyA tail, no introns
	Baboon (hamadryas)	Papio hamadryas	9557	papHam1	Predicted sequence alignment based on papAnu4 XM_009217323.2	Contig640663	Yes	no introns
						Contig640662	Insufficient data	N/A
	Proboscis monkey	Nasalis larvatus	43780	nasLar1	Predicted sequence alignment based on rhiRox1 XM_010389282.1	chrX	Yes	no introns
						chrUn_JMHX01109164v1	Insufficient data	N/A
	Golden snub-nosed monkey	Rhinopithecus roxellana	61622	rhiRox1	XM_010389282.1	KN296466v1	Yes	PolyA tail, no introns
	Marmoset	Callithrix jacchus	9483	calJac4	XM_002763908.3	None	N/A	N/A
	Squirrel monkey	Saimiri boliviensis	27679	saiBol1	XM_010343582.1	JH378173	Insufficient data	Exons 1 & 2
	Tarsier	Tarsius syrichta / Carlito syrichta	1868482	tarSyr2	XM_008064908.1	KE938204v1	Possible	PolyA tail, exons 2 & 3
						KE944208v1	Yes	PolyA tail, no introns
						KE948574v1	Yes	no introns
						KE935475v1	Yes	PolyA tail, no introns, degraded
						KE932077v1	Yes	PolyA tail, no introns
	Mouse lemur	Microcebus murinus	30608	micMur2	XM_012741739.1	KQ056475v1	Yes	PolyA tail, no introns
	Bush Baby	Otolemur garnettii	30611	otoGar3	XM_012801129.2	GL873533	Yes	PolyA tail, 2 exons
						GL873856	Yes	no introns
						GL873788	Yes	no introns
						GL873579	Possible	PolyA tail, short contig
						GL873798	Possible	PolyA tail, short contig
						AAQR03197962	Possible	PolyA tail, very short contig
	Malayan flying lemur	Galeopterus variegatus	482537	galVar1	XM_008583405.1	NW_007728612v1	Yes	PolyA tail, no introns
						NW_007731474v1	Yes	PolyA tail, no introns, likely duplication of below
						NW_007731474v1	Yes	PolyA tail, no introns, likely duplication of above
						NW_007726184v1	Insufficient data	Duplication of unclear origin
	Mouse	Mus musculus	10090	mm39	NM_009716.3	None	N/A	N/A
	Rat	Rattus norvegicus	10116	rn6	NM_024403.2	None	N/A	N/A
	Chinese hamster	Cricetulus griseus	10029	criGriChoV2	NM_001246812.1	LT883695v1	Yes	PolyA tail, no introns
	Kangaroo rat	Dipodomys ordii	10020	dipOrd1	Predicted sequence alignment based on rn6 NM_024403.2	None	N/A	N/A
	Naked mole rat	Heterocephalus glaber	10181	hetGla2	XM_004845567.3	None	N/A	N/A
	Guinea pig	Cavia porcellus	10141	cavPor3	XM_003470508.5	scaffold_14	Yes	no introns, degraded retrocopy
						scaffold_25	No	No PolyA tail, has introns
						scaffold_0	Insufficient data	N/A
	Squirrel	Spermophilus tridecemlineatus (Ictidomys tridecemlineatus)	43179	speTri2	XM_005322234.4	JH393386	Yes	Exon 2 (of 2), PolyA tail, no introns
						JH393410	Possible	PolyA tail, poor alignment
						JH393365	Insufficient data	N/A
						JH393286	Possible	PolyA tail? Degraded retrocopy?
						JH393386	Insufficient data	N/A
	rabbit	Oryctolagus cuniculus	9986	oryCun2	XM_017342084.1	None	N/A	N/A
	Pika	Ochotona princeps	9978	ochPri3	XM_004589488.3	None	N/A	N/A
	Tree shrew	Tupaia belangeri	37347	tupBel1	Predicted sequence alignment based on mm36 NM_009716.3	scaffold_115972.1-374551	No	Likely duplication
						scaffold_9891.1-187851	Yes	PolyA tail
	Bison	Bison bison	9901	bisBis1	Predicted sequence alignment based on oviAri4 NM_001142518.1	KN264978v1	Yes	PolyA tail
	Cow	Bos taurus	9913	bosTau9	NM_001034342.2	chr6	Yes	no introns
	Sheep	Ovis aries	9940	oviAri4	NM_001142518.1	chr6	Yes	no introns
	Dolphin	Tursiops truncatus	9739	turTru2	Predicted sequence alignment based on oviAri4 NM_001142518.1	JH474963	Insufficient data	N/A
	Minke whale	Balaenoptera acutorostrata	9767	balAcu1	XM_007189088.2	KI538230	Insufficient data	N/A
	Pig	Sus scrofa	9823	susScr11	NM_001123078.1	chr23	Yes	PolyA tail, no introns
	alpaca	Vicugna pacos	30538	vicPac2	Predicted sequence alignment based on oviAri4 NM_001142518.1	KB632547	Insufficient data	N/A
	Horse	Equus caballus	9796	equCab3	XM_023631524.2	None	N/A	N/A
	White rhinoceros	Ceratotherium simum	9807	cerSim1	XM_004437878.2	JH767765	Possible	Exon 3 only, PolyA Tail
	Megabat	Pteropus vampyrus	132908	pteVam1	Predicted sequence alignment based on GCF_000147115.1 (Microbat)	scaffold_5848	Insufficient data	N/A
						scaffold_20430	Yes	Degraded retrocopy
	Southern sea otter	Enhydra lutris nereis	1049777	enhLutNer1	Predicted sequence alignment based on oviAri4 NM_001142518.1	QQQE01000109v1	Insufficient data	N/A
	Ferret	Mustela putorius furo	9669	musFur1	XM_004743292.3	GL897214	Possible	Duplication of unclear origin
						GL896898	Insufficient data	no introns
	Panda	Ailuropoda melanoleuca	9646	ailMel4	XM_002914558.4	None	N/A	N/A
	Hawaiian monk seal	Neomonachus schauinslandi	29088	neoSch1	XM_021687685.1	None	N/A	N/A
	Dog	Canis lupus familiaris	9615	canFam4	XM_038550503.1	chr23	Yes	PolyA tail, no introns
	Cat	Felis catus	9685	felCat9	XM_003989275.6	None	N/A	N/A
	Chinese pangolin	Manis pentadactyla	143292	manPen1	Predicted sequences alignment based off bosTau9 NM_001034342.2	KN005813	Insufficient data	N/A
	Shrew	Sorex araneus	42254	sorAra2	XM_004610521.2	None	N/A	N/A
	Hedgehog	Erinaceus europaeus	9365	eriEur2	XM_007519296.3	JH835618	Yes	no introns
						JH836576	Yes	no introns
						JH835441	Yes	PolyA tail, no introns. Partial gene.
	Rock hyrax	Procavia capensis	9813	proCap1	Predicted sequence alignment based on oviAri4 NM_001142518.1	None	N/A	N/A
	Elephant	Loxodonta africana	9785	loxAfr3	XM_003419752.4	None	N/A	N/A
	Manatee	Trichechus manatus latirostris	127582	triMan1	XM_004373876.2	None	N/A	N/A
	Tenrec	Echinops telfairi	9371	echTel2	XM_004700675.2	JH980423	No	possible duplication
						JH980371	Yes	Exon 2 (of 2) only, PolyA tail
						JH980408	Insufficient data	N/A
						JH980304	Insufficient data	N/A
	Armadillo	Dasypus novemcinctus	9361	dasNov3	XM_004447835.4	JH570636	Yes	no introns
						JH567630	Yes	PolyA tail
						JH568145	Yes	PolyA tail
						JH570026	Yes	PolyA tail
	Sloth	Choloepus hoffmanni	9358	choHof1	Predicted sequence alignment based on oviAri4 NM_001142518.1	scaffold_9588	Insufficient data	N/A
	Wallaby	Notamacropus eugenii	9315	macEug2	Predicted sequence alignment based on oviAri4 NM_001142518.1	None	N/A	N/A
	Tasmanian devil	Sarcophilus harrisii	9305	sarHar1	XM_003770984.3	None	N/A	N/A
	Opossum	Monodelphis domestica	13616	monDom5	Predicted sequence alignment based on oviAri4 NM_001142518.1	chr5	No	N/A
						chr7	No	N/A
						chr4	No	N/A
						chr1	No	N/A
	Platypus	Ornithorhynchus anatinus	9258	ornAna2	Predicted sequence alignment based on galGal6 NM_204880.3	chrUn_DS223295v1	Insufficient data	N/A
	Zebrafinch	Taeniopygia guttata	59729	taeGut2	NM_001245158.1	None	N/A	N/A
	Medium ground finch	Geospiza fortis	48883	geoFor1	XM_005421855.1	None	N/A	N/A
	Budgerigar	Melopsittacus undulatus	13146	melUnd1	XM_005150337.3	None	N/A	N/A
	Golden eagle	Aquila chrysaetos canadensis	216574	aquChr2	Predicted sequence alignment based on galGal6 NM_204880.3	None	N/A	N/A
	Turkey	Meleagris gallopavo	9103	melGal5	XM_003202258.4	None	N/A	N/A
	Chicken	Gallus gallus	9031	galGal6	NM_204880.3	None	N/A	N/A
	american alligator	Alligator Mississippiensis	8496	allMis1	XM_006262368.4	None	N/A	N/A
	Painted turtle	Chrysemys picta bellii	8478	chrPic1	Predicted sequence alignment based on galGal6 NM_204880.3	None	N/A	N/A
	Garter snake	Thamnophis sirtalis	35019	thaSir1	XM_014068305.1	None	N/A	N/A
	Lizard	Anolis carolinensis	28377	anoCar2	XM_003220981.4	None	N/A	N/A
	african clawed frog	Xenopus laevis	8355	xenLae2	NM_001089743.1	chr4s	No	Likely duplication
	X. tropicalis	Xenopus tropicalis	8364	xenTro10	NM_001004785.1	None	N/A	N/A
	Tibetan frog	Nanorana parkeri	125878	nanPar1	XM_018557179.1	KN906427v1	No	Likely duplication
	Coelacanth	Latimeria chalumnae	7897	LatCha1	XM_006006873.3	None	N/A	N/A
	Tetraodon	Tetraodon nigroviridis	99883	tetNig2	Predicted sequence alignment based on oryLat2 NM_001309021.1	None	N/A	N/A
	Fugu	Takifugu Rubripes	31033	fr3	XM_003964430.3	None	N/A	N/A
	Stickleback	Gasterosteus aculeatus	69293	gasAcu1	Predicted sequence alignment based on oryLat2 NM_001309021.1	None	N/A	N/A
	Nile tilapia	Oreochromis niloticus	8128	oreNil2	XM_003459356.5	None	N/A	N/A
	Medaka	Oryzias latipes	8090	oryLat2	NM_001309021.1	None	N/A	N/A
	Zebrafish	Danio rerio	7955	danRer11	NM_213233.1	None	N/A	N/A
	Elephant shark	Callorhinchus milii	7868	calMil1	XM_007910283.1	None	N/A	N/A
	Lamprey	Petromyzon marinus	7757	petMar2	Predicted sequence alignment based on criGriChoV2 NM_001246812.1	None	N/A	N/A
	C. intestinalis	Ciona intestinalis	7719	ci3	NM_001078191.1	None	N/A	N/A
	Lancelet	Branchiostoma lanceolatum	7740	braFlo1	Predicted sequence alignment based on oryLat2 NM_001309021.1	chrUn	Insufficient data	N/A
crc	D. simulans	Drosophila simulans	7240	droSim1	Predicted sequence alignment based on dm6 NM_080158.3	Multiple complex duplications	No	N/A
crc	D. sechellia	Drosophila sechellia	7238	droSec1	Predicted sequence alignment based on dm6 NM_080158.3	Multiple complex duplications	No	N/A
crc	D. melanogaster	Drosophila melanogaster	7227	dm6	NM_080158.3	None	N/A	N/A
crc	D. erecta	Drosophila erecta	7220	droEre1	Predicted sequence alignment based on dm6 NM_080158.3	None	N/A	N/A
crc	D. yakuba	Drosophila yakuba	7245	droYak2	Predicted sequence alignment based on dm6 NM_080158.3	Multiple complex duplications	No	N/A
crc	D. ananassae	Drosophila ananassae	7217	droAna2	Predicted sequence alignment based on dm6 NM_080158.3	None	N/A	N/A
crc	D. persimilis	Drosophila persimilis	7234	droPer1	Predicted sequence alignment based on dm6 NM_080158.3	None	N/A	N/A
crc	D. mojavensis	Drosophila mojavensis	7230	droMoj2	Predicted sequence alignment based on dm6 NM_080158.3	Multiple complex duplications	No	N/A
crc	D. virilis	Drosophila virilis	7244	droVir2	Predicted sequence alignment based on dm6 NM_080158.3	None	N/A	N/A
crc	D. grimshawi	Drosophila grimshawi	7222	droGri1	Predicted sequence alignment based on dm6 NM_080158.3	None	N/A	N/A
atfs-1	C. brenneri	Caenorhabditis brenneri	135651	caePb2	Predicted sequence alignment based on ce11 NM_001269642.3	None	N/A	N/A
atfs-1	C. briggsae	Caenorhabditis briggsae	6238	cb3	Predicted sequence alignment based on ce11 NM_001269642.3	Multiple complex duplications	No	N/A
atfs-1	C. elegans	Caenorhabditis elegans	6239	ce11	NM_001269642.3	None	N/A	N/A
atfs-1	C. japonica	Caenorhabditis japonica	281687	caeJap1	Predicted sequence alignment based on ce11 NM_001269642.3	Multiple complex duplications	No	N/A
atfs-1	C. remanei	Caenorhabditis remanei	31234	caeRem3	Predicted sequence alignment based on ce11 NM_001269642.3	chrUn	Insufficient data	N/A
GCN4	S. cerevisiae	Saccharomyces cerevisiae	4932	sacCer3	NM_001178824.3	None	N/A	N/A
