## Supplementary material for "The stress-induced transcription factor ATF4 has multiple conserved retrocopies that can alter gene expression": Supp_Table_4

### Sheet: Sheet1
Data Source: GTEx Analysis Release V10 (dbGaP Accession phs000424.v10.p2)								Highlighted cells reached TPM threshold of 0.5.
Accessed 2-26-2025
		Median TPM						Tissues ranked by highest ATF4 expression
Tissue	Sample size	ATF4	ATF4P1	ATF4P2	ATF4P3	ATF4P4		Tissue	ATF4 rank	ATF4	ATF4P3 rank	ATF4P3	ATF4P4 rank	ATF4P4
Adipose - Subcutaneous	714	549.8	0	0	0.59	0.4		Colon - Sigmoid	1	806.1	1	0.88	5	0.51
Adipose - Visceral (Omentum)	587	524.7	0	0	0.59	0.33		Artery - Tibial	2	723.1	2	0.83	4	0.52
Adrenal Gland	295	285.1	0	0	0.3	0.21		Esophagus - muscularis	3	626.8	6	0.64	10	0.41
Artery - Aorta	472	610.5	0.04	0.042	0.66	0.37		Artery - Aorta	4	610.5	5	0.66	15	0.37
Artery - Coronary	268	596.6	0.037	0.035	0.68	0.41		Artery - Coronary	5	596.6	4	0.68	9	0.41
Artery - Tibial	691	723.1	0.047	0.049	0.83	0.52		Bladder	6	583.6	15	0.48	11	0.41
Bladder	77	583.6	0.027	0.032	0.48	0.41		Esophagus - gastroesophageal junction	7	580.5	8	0.62	7	0.43
Brain - Amygdala	181	118.6	0	0	0.13	0.084		Fallopian Tube	8	557.2	27	0.38	20	0.35
Brain - anterior qcingulate cortex (BA24)	233	135.8	0	0	0.16	0.11		Adipose - Subcutaneous	9	549.8	10	0.59	12	0.4
Brain - Caudate (basal ganglia)	300	104.2	0	0	0.13	0.11		Adipose - Visceral (Omentum)	10	524.7	11	0.59	21	0.33
Brain - Cerebellar hemisphere	277	291.4	0.035	0.021	0.36	0.59		Nerve - Tibial	11	523.8	3	0.7	6	0.44
Brain - Cerbellum	266	264.6	0.043	0.03	0.38	0.61		Uterus	12	513.9	9	0.62	8	0.42
Brain - Cortex	270	147.4	0	0	0.22	0.21		Lung	13	501.8	7	0.63	14	0.38
Brain - frontal cortex (BA9)	269	173.3	0	0	0.2	0.18		Breast - Mammary tissue	14	485.4	12	0.53	16	0.35
Brain - Hippocampus	255	128.8	0	0	0.16	0.1		Prostate	15	461.1	13	0.5	13	0.4
Brain - Hypothalamus	257	136.9	0	0	0.17	0.11		Cervix - Endocervix	16	436.4	24	0.4	19	0.35
Brain - Nucleus accumbens (basal ganglia)	285	102.2	0	0	0.13	0.097		Colon - Transverse	17	410.5	16	0.48	30	0.27
Brain - Putamen (basal ganglia)	254	98.38	0	0	0.12	0.095		Ovary	18	408.3	19	0.45	18	0.35
Brain - Spinal Chord (cervical c-1)	204	257.3	0	0	0.25	0.19		Vagina	19	399.4	20	0.44	26	0.3
Brain - Substantia nigra	183	157	0	0	0.16	0.11		Thyroid	20	392.7	14	0.49	24	0.31
Breast - Mammary tissue	514	485.4	0	0	0.53	0.35		Stomach	21	383.6	21	0.44	27	0.3
Cervix - Ectocervix	24	332.6	0	0.007	0.4	0.33		Spleen	22	343	25	0.4	23	0.32
Cervix - Endocervix	23	436.4	0	0.034	0.4	0.35		Minor Salivary Gland	23	342.5	22	0.44	28	0.3
Colon - Sigmoid	419	806.1	0.038	0.038	0.88	0.51		Skin - Not sun exposed (Suprapubic)	24	341.9	28	0.38	31	0.27
Colon - Transverse	479	410.5	0	0	0.48	0.27		Cervix - Ectocervix	25	332.6	26	0.4	22	0.33
Esophagus - gastroesophageal junction	403	580.5	0.031	0.037	0.62	0.43		Skin - Sun exposed (Lower Leg)	26	329.6	30	0.37	32	0.27
Esophagus - Mucosa	614	297.9	0	0	0.34	0.22		Pituitary	27	319.6	31	0.36	25	0.31
Esophagus - muscularis	561	626.8	0.032	0.034	0.64	0.41		Muscle - Skeletal	28	319.1	18	0.46	17	0.35
Fallopian Tube	29	557.2	0	0.037	0.38	0.35		Small intestine - Terminal ileum	29	304.9	23	0.43	29	0.3
Heart - Artial appendage	461	158.3	0	0	0.22	0.26		Esophagus - Mucosa	30	297.9	33	0.34	34	0.22
Heart - Left ventricle	452	115.7	0	0	0.15	0.21		Brain - Cerebellar hemisphere	31	291.4	32	0.36	3	0.59
Kidney - cortex	104	180.5	0	0	0.21	0.1		Adrenal Gland	32	285.1	34	0.3	35	0.21
Kidney - Medulla	11	235.9	0	0	0.17	0.21		Brain - Cerbellum	33	264.6	29	0.38	2	0.61
Liver	262	164.7	0	0	0.2	0.15		Brain - Spinal Chord (cervical c-1)	34	257.3	35	0.25	39	0.19
Lung	604	501.8	0	0	0.63	0.38		Kidney - Medulla	35	235.9	43	0.17	37	0.21
Minor Salivary Gland	181	342.5	0	0	0.44	0.3		Pancreas	36	215.3	36	0.23	41	0.15
Muscle - Skeletal	818	319.1	0	0	0.46	0.35		Testis	37	201.7	17	0.47	1	2.3
Nerve - Tibial	670	523.8	0	0	0.7	0.44		Kidney - cortex	38	180.5	40	0.21	48	0.1
Ovary	193	408.3	0	0	0.45	0.35		Brain - frontal cortex (BA9)	39	173.3	41	0.2	40	0.18
Pancreas	362	215.3	0	0	0.23	0.15		Liver	40	164.7	42	0.2	42	0.15
Pituitary	313	319.6	0	0	0.36	0.31		Heart - Artial appendage	41	158.3	37	0.22	33	0.26
Prostate	282	461.1	0	0.026	0.5	0.4		Brain - Substantia nigra	42	157	45	0.16	45	0.11
Skin - Not sun exposed (Suprapubic)	651	341.9	0	0	0.38	0.27		Brain - Cortex	43	147.4	38	0.22	36	0.21
Skin - Sun exposed (Lower Leg)	754	329.6	0	0	0.37	0.27		Brain - Hypothalamus	44	136.9	44	0.17	44	0.11
Small intestine - Terminal ileum	207	304.9	0	0	0.43	0.3		Brain - anterior qcingulate cortex (BA24)	45	135.8	46	0.16	46	0.11
Spleen	277	343	0	0	0.4	0.32		Brain - Hippocampus	46	128.8	47	0.16	49	0.1
Stomach	407	383.6	0	0	0.44	0.3		Whole Blood	47	122.3	39	0.22	43	0.12
Testis	414	201.7	0	0	0.47	2.3		Brain - Amygdala	48	118.6	49	0.13	52	0.084
Thyroid	684	392.7	0	0	0.49	0.31		Heart - Left ventricle	49	115.7	48	0.15	38	0.21
Uterus	153	513.9	0.044	0.043	0.62	0.42		Brain - Caudate (basal ganglia)	50	104.2	50	0.13	47	0.11
Vagina	170	399.4	0	0	0.44	0.3		Brain - Nucleus accumbens (basal ganglia)	51	102.2	51	0.13	50	0.097
Whole Blood	803	122.3	0	0	0.22	0.12		Brain - Putamen (basal ganglia)	52	98.38	52	0.12	51	0.095
		ATF4	ATF4P1	ATF4P2	ATF4P3	ATF4P4
	# >=0.1 TPM	52	0	0	52	49
	# >=0.5 TPM	52	0	0	13	5
	Min TPM	98.38	0	0	0.12	0.084
	Max TPM	806.1	0.047	0.049	0.88	2.3
Cells (not included in analysis):
Cells - Cultured Fibroblasts	652	553	0	0	0.5	0.34
Cells - EBV transformed lymphocytes	327	427.8	0	0	0.7	0.27
