## Supplementary material for "The stress-induced transcription factor ATF4 has multiple conserved retrocopies that can alter gene expression": Supp_Table_5

### Sheet: Sheet1
		Ct		dCt	avg dCt						Ct		dCt	avg dCt
			GAPDH Ct		2.9284							GAPDH Ct		5.07725				No template controls (40 cycles)
	gene tested									gene tested								Input:	Primer:	Ct:
DMSO_1	ATF4	17.0856	14.0812	3.00434					Water_1	ATF4	15.7146	10.7885	4.9261					water	Pa_F2R2	Undetermined
DMSO_2	ATF4	16.9565	14.0719	2.88458					Water_2	ATF4	15.4858	10.5522	4.93362					water	Pa_F2R2	Undetermined
DMSO_3	ATF4	17.1116	14.035	3.07663					Water_3	ATF4	15.9426	10.5706	5.37202					water	Pa_F2R2	Undetermined
DMSO_4	ATF4	16.943	14.2533	2.68969														water	P12_F1R1	Undetermined
DMSO_5	ATF4	17.2785	14.2917	2.98677														water	P12_F1R1	Undetermined
																		water	P12_F1R1	Undetermined
										gene tested				Individual ddCTs				water	P3_F1R1	Undetermined
									As_1	ATF4	14.1894	10.5482	3.64114	2.7059				water	P3_F1R1	Undetermined
	gene tested				Individual ddCTs				As_2	ATF4	14.7642	10.6675	4.09672	1.97319				water	P3_F1R1	Undetermined
TG_1	ATF4	15.8214	14.0173	1.80412	2.17994				As_3	ATF4	14.7472	10.5604	4.18681	1.85374				water	P4_F2R3	Undetermined
TG_2	ATF4	15.925	14.2291	1.69583	2.34986													water	P4_F2R3	Undetermined
TG_3	ATF4	15.6818	14.1547	1.52719	2.64123							ttest:	0.0079431					water	P4_F2R3	Undetermined
TG_4	ATF4	15.8324	13.9862	1.8462	2.11727													water	Gapdh1_F1R1	39.1655
TG_5	ATF4	15.874	13.7215	2.15248	1.71228						Ct		dCt	avg dCt				water	Gapdh1_F1R1	39.2778
												GAPDH Ct		18.2122				water	Gapdh1_F1R1	37.9467
			ttest:	1.64471e-05						gene tested
									Water_1	ATF4P1/2	29.5428	10.7885	18.7543
		Ct		dCt	avg dCt				Water_2	ATF4P1/2	28.455	10.5522	17.9028
			GAPDH Ct		16.4386				Water_3	ATF4P1/2	28.5503	10.5706	17.9797
	gene tested
DMSO_1	ATF4P1/2	30.5322	14.0812	16.451
DMSO_2	ATF4P1/2	30.7101	14.0719	16.6382
DMSO_3	ATF4P1/2	30.6296	14.035	16.5945						gene tested				Individual ddCTs
DMSO_4	ATF4P1/2	30.3864	14.2533	16.133					As_1	ATF4P1/2	27.5422	10.5482	16.9939	2.32675
DMSO_5	ATF4P1/2	30.6678	14.2917	16.3761					As_2	ATF4P1/2	28.039	10.6675	17.3715	1.79094
									As_3	ATF4P1/2	27.8985	10.5604	17.3381	1.83295
												ttest:	0.0303129
	gene tested				Individual ddCTs
TG_1	ATF4P1/2	29.1523	14.0173	15.135	2.46836						Ct		dCt	avg dCt
TG_2	ATF4P1/2	29.6318	14.2291	15.4026	2.05047							GAPDH Ct		23.6076
TG_3	ATF4P1/2	28.1302	14.1547	13.9755	5.51375					gene tested
TG_4	ATF4P1/2	29.5187	13.9862	15.5325	1.87397				Water_1	ATF4P3	34.6248	10.7885	23.8363
TG_5	ATF4P1/2	29.8453	13.7215	16.1238	1.24385				Water_2	ATF4P3	36.1245	10.5522	25.5724
									Water_3	ATF4P3	31.9848	10.5706	21.4142
			ttest:	0.0108486
		Ct		dCt	avg dCt
			GAPDH Ct		17.804					gene tested				Individual ddCTs
	gene tested								As_1	ATF4P3	31.3626	10.5482	20.8143	6.93207
DMSO_1	ATF4P3	31.8874	14.0812	17.8061					As_2	ATF4P3	32.9811	10.6675	22.3136	2.45217
DMSO_2	ATF4P3	32.0155	14.0719	17.9436					As_3	ATF4P3	33.7489	10.5604	23.1885	1.33712
DMSO_3	ATF4P3	31.9743	14.035	17.9393
DMSO_4	ATF4P3	31.8668	14.2533	17.6135								ttest:	0.340906
DMSO_5	ATF4P3	32.0094	14.2917	17.7176
											Ct		dCt	avg dCt
												GAPDH Ct		23.636
										gene tested
	gene tested				Individual ddCTs				Water_1	ATF4P4	36.1324	10.7885	25.3439
TG_1	ATF4P3	31.353	14.0173	17.3357	1.38354				Water_2	ATF4P4	34.3286	10.5522	23.7764
TG_2	ATF4P3	33.8642	14.2291	19.635	0.281073				Water_3	ATF4P4	32.3583	10.5706	21.7877
TG_3	ATF4P3	29.6389	14.1547	15.4843	4.99244
TG_4	ATF4P3	32.9152	13.9862	18.929	0.458513
TG_5	ATF4P3	33.2896	13.7215	19.5681	0.294424
										gene tested				Individual ddCTs
			ttest:	0.640322					As_1	ATF4P4	31.156	10.5482	20.6078	8.15802
									As_2	ATF4P4	33.3095	10.6675	22.642	1.99165
		Ct		dCt	avg dCt				As_3	ATF4P4	34.5058	10.5604	23.9454	0.806987
			GAPDH Ct		19.062
	gene tested											ttest:	0.431118
DMSO_1	ATF4P4	33.7211	14.0812	19.6398
DMSO_2	ATF4P4	33.4892	14.0719	19.4173
DMSO_3	ATF4P4	33.4106	14.035	19.3756
DMSO_4	ATF4P4	33.1038	14.2533	18.8505
DMSO_5	ATF4P4	32.3185	14.2917	18.0267
	gene tested				Individual ddCTs
TG_1	ATF4P4	30.608	14.0173	16.5907	5.54539
TG_2	ATF4P4	33.426	14.2291	19.1968	0.910767
TG_3	ATF4P4	29.1995	14.1547	15.0448	16.1916
TG_4	ATF4P4	33.1555	13.9862	19.1693	0.928348
TG_5	ATF4P4	33.661	13.7215	19.9394	0.544337
			ttest:	0.302097
